# Mutualism-enhancing mutations dominate early adaptation in a microbial community

**DOI:** 10.1101/2021.07.07.451547

**Authors:** Sandeep Venkataram, Huan-Yu Kuo, Erik F. Y. Hom, Sergey Kryazhimskiy

## Abstract

Species interactions drive evolution while evolution shapes these interactions. The resulting eco-evolutionary dynamics, their outcomes and their repeatability depend on how adaptive mutations available to community members affect fitness and ecologically relevant traits. However, the diversity of adaptive mutations is not well characterized, and we do not know how this diversity is affected by the ecological milieu. Here we use barcode lineage tracking to address this gap in a competitive mutualism between the yeast *Saccharomyces cerevisiae* and the alga *Chlamydomonas reinhardtii*. We find that yeast has access to many adaptive mutations with diverse ecological consequences, in particular, those that increase and reduce the yields of both species. The presence of the alga does not change which mutations are adaptive in yeast (i.e., there is no fitness trade-off for yeast between growing alone or with alga), but rather shifts selection to favor yeast mutants that increase the yields of both species and make the mutualism stronger. Thus, in the presence of the alga, adaptations contending for fixation in yeast are more likely to enhance the mutualism, even though cooperativity is not directly favored by natural selection in our system. Our results demonstrate that ecological interactions not only alter the trajectory of evolution but also dictate its repeatability; in particular, weak mutualisms can repeatably evolve to become stronger.
