## Supplementary material for "Mutualism-enhancing mutations dominate early adaptation in a microbial community": Data S1

Culture_Type	Timepoint	Species	Measured_Value	CFU_mL	Batch	cultureID
Alone	0	Yeast	58	11600	Batch1	1
Alone	0	Yeast	70	14000	Batch1	2
Community	0	Yeast	102	20400	Batch1	3
Community	0	Yeast	114	22800	Batch1	4
Community	0	Yeast	97	19400	Batch1	5
Community	0	Yeast	117	23400	Batch1	6
Alone	1	Yeast	143	286000	Batch1	1
Alone	1	Yeast	151	302000	Batch1	2
Community	1	Yeast	456	912000	Batch1	3
Community	1	Yeast	333	666000	Batch1	4
Community	1	Yeast	571	1142000	Batch1	5
Community	1	Yeast	441	882000	Batch1	6
Alone	2	Yeast	311	4976000	Batch1	1
Alone	2	Yeast	335	5360000	Batch1	2
Community	2	Yeast	177	2832000	Batch1	3
Community	2	Yeast	137	2192000	Batch1	4
Community	2	Yeast	177	2832000	Batch1	5
Community	2	Yeast	177	2832000	Batch1	6
Alone	3	Yeast	235	3760000	Batch1	1
Alone	3	Yeast	255	4080000	Batch1	2
Community	3	Yeast	144	2304000	Batch1	3
Community	3	Yeast	154	2464000	Batch1	4
Community	3	Yeast	156	2496000	Batch1	5
Community	3	Yeast	126	2016000	Batch1	6
Alone	4	Yeast	162	2592000	Batch1	1
Alone	4	Yeast	145	2320000	Batch1	2
Community	4	Yeast	134	2144000	Batch1	3
Community	4	Yeast	143	2288000	Batch1	4
Community	4	Yeast	147	2352000	Batch1	5
Community	4	Yeast	121	1936000	Batch1	6
Alone	5	Yeast	92	1472000	Batch1	1
Alone	5	Yeast	79	1264000	Batch1	2
Community	5	Yeast	85	1360000	Batch1	3
Community	5	Yeast	65	1040000	Batch1	4
Community	5	Yeast	67	1072000	Batch1	5
Community	5	Yeast	64	1024000	Batch1	6
Community	0	Alga	41884	163519.1968	Batch1	7
Community	0	Alga	63736	204059.0272	Batch1	8
Community	0	Alga	37070	154588.264	Batch1	9
Community	0	Alga	58861	195014.9272	Batch1	10
Alone	0	Alga	3173	91702.5496	Batch1	11
Alone	0	Alga	2498	90450.2896	Batch1	12
Alone	0	Alga	2673	90774.9496	Batch1	13
Alone	0	Alga	1996	89518.9792	Batch1	14
Community	1	Alga	317087	674075.8024	Batch1	7
Community	1	Alga	164675	391321.06	Batch1	8
Community	1	Alga	314668	669588.0736	Batch1	9
Community	1	Alga	306187	653854.1224	Batch1	10
Alone	1	Alga	8883	102295.7416	Batch1	11
Alone	1	Alga	7397	99538.9144	Batch1	12
Alone	1	Alga	11147	106495.9144	Batch1	13
Alone	1	Alga	4103	93427.8856	Batch1	14
Community	2	Alga	1362989	2614433.193	Batch1	7
Community	2	Alga	1405871	2693987.879	Batch1	8
Community	2	Alga	1647821	3142853.519	Batch1	9
Community	2	Alga	1233251	2373743.255	Batch1	10
Alone	2	Alga	44497	168366.8344	Batch1	11
Alone	2	Alga	31453	144167.6056	Batch1	12
Alone	2	Alga	34761	150304.6072	Batch1	13
Alone	2	Alga	36436	153412.0672	Batch1	14
Community	3	Alga	2043466	3876854.123	Batch1	7
Community	3	Alga	1988188	3774302.378	Batch1	8
Community	3	Alga	2080072	3944765.574	Batch1	9
Community	3	Alga	1955122	3712958.334	Batch1	10
Alone	3	Alga	265245	577898.524	Batch1	11
Alone	3	Alga	459954	939122.6608	Batch1	12
Alone	3	Alga	208795	473172.484	Batch1	13
Alone	3	Alga	177602	415303.2304	Batch1	14
Community	4	Alga	2869100	5408570.32	Batch1	7
Community	4	Alga	2537092	4792629.078	Batch1	8
Community	4	Alga	3121936	5877631.667	Batch1	9
Community	4	Alga	2743982	5176451.406	Batch1	10
Alone	4	Alga	910449	1774880.985	Batch1	11
Alone	4	Alga	943383	1835980.142	Batch1	12
Alone	4	Alga	1148213	2215980.758	Batch1	13
Alone	4	Alga	948189	1844896.233	Batch1	14
Community	5	Alga	3589824	6745657.485	Batch1	7
Community	5	Alga	3477498	6537270.29	Batch1	8
Community	5	Alga	3679107	6911295.306	Batch1	9
Community	5	Alga	3518060	6612520.912	Batch1	10
Alone	5	Alga	1721214	3279012.213	Batch1	11
Alone	5	Alga	1470081	2813110.271	Batch1	12
Alone	5	Alga	1262249	2427540.345	Batch1	13
Alone	5	Alga	1594032	3043064.166	Batch1	14
Alone	0	Yeast	70	14000	Batch2	15
Community	0	Yeast	140	28000	Batch2	16
Alone	0	Yeast	75	15000	Batch2	17
Community	0	Yeast	148	29600	Batch2	18
Alone	1	Yeast	72	144000	Batch2	15
Community	1	Yeast	318	636000	Batch2	16
Alone	1	Yeast	70	140000	Batch2	17
Community	1	Yeast	312	624000	Batch2	18
Alone	2	Yeast	252	4032000	Batch2	15
Community	2	Yeast	190	3040000	Batch2	16
Alone	2	Yeast	282	4512000	Batch2	17
Community	2	Yeast	204	3264000	Batch2	18
Alone	3	Yeast	261	4176000	Batch2	15
Community	3	Yeast	164	2624000	Batch2	16
Alone	3	Yeast	256	4096000	Batch2	17
Community	3	Yeast	145	2320000	Batch2	18
Alone	4	Yeast	148	2368000	Batch2	15
Community	4	Yeast	154	2464000	Batch2	16
Alone	4	Yeast	157	2512000	Batch2	17
Community	4	Yeast	116	1856000	Batch2	18
Alone	5	Yeast	82	738000	Batch2	15
Community	5	Yeast	33	297000	Batch2	16
Alone	5	Yeast	51	459000	Batch2	17
Community	5	Yeast	53	477000	Batch2	18
Community	0	Alga	69507	214765.3864	Batch2	19
Community	0	Alga	92799	257976.7048	Batch2	20
Alone	0	Alga	1764	89088.5728	Batch2	21
Alone	0	Alga	2909	91212.7768	Batch2	22
Community	1	Alga	374489	780567.9928	Batch2	19
Community	1	Alga	323044	685127.2288	Batch2	20
Alone	1	Alga	3677	92637.5704	Batch2	21
Alone	1	Alga	6798	98427.6496	Batch2	22
Community	2	Alga	1498510	2865851.752	Batch2	19
Community	2	Alga	1695310	3230955.112	Batch2	20
Alone	2	Alga	20776	124359.6352	Batch2	21
Alone	2	Alga	40986	161853.2272	Batch2	22
Community	3	Alga	3292624	6194292.045	Batch2	19
Community	3	Alga	2698433	5091948.902	Batch2	20
Alone	3	Alga	289700	623267.44	Batch2	21
Alone	3	Alga	410535	847440.532	Batch2	22
Community	4	Alga	3077597	5795373.954	Batch2	19
Community	4	Alga	2904867	5474925.258	Batch2	20
Alone	4	Alga	919108	1790945.162	Batch2	21
Alone	4	Alga	873932	1707134.646	Batch2	22
Community	5	Alga	4155434	7794977.157	Batch2	19
Community	5	Alga	4258193	7985615.654	Batch2	20
Alone	5	Alga	1453966	2783213.723	Batch2	21
Alone	5	Alga	1813357	3449955.906	Batch2	22
