## Supplementary material for "Mutualism-enhancing mutations dominate early adaptation in a microbial community": Data S4

Locus	Num Clones	Num A-mutants	Num C-mutants	Fraction A-mutants	Fraction C-mutants	Mean community fitness	Mean alone fitness	Num clones in yield and growth measurements	BLT_Alone_Rank	BLT_Community_Rank
chrIV-1n	64	19	45	0.0883720930232558	0.248618784530387	2.17191286074682	1.91563808285435	3	0.892629938643779	0.926465778420437
chrIII-3n	52	46	6	0.213953488372093	0.0331491712707182	1.68859355194563	1.85504062703237	9	0.776512216681035	0.640399313555686
chrXIV-3n	18	0	18	0	0.0994475138121547	2.05398040347458	1.5934875253912	2	0.468722907898677	0.887198084264806
chrIV-3n	10	7	3	0.0325581395348837	0.0165745856353591	2.30479857790103	2.17743708233	5	0.9809902113775	0.942732217861323
chrXIII-3n	9	2	7	0.00930232558139535	0.0386740331491713	1.57493453562939	1.3154591960449	3	0.21073911193077	0.476164245220225
chrIX-3n	9	2	7	0.00930232558139535	0.0386740331491713	1.49193947062734	1.52704672774018	0	0.356023707066408	0.371571530216438
YIL169C	7	4	3	0.0186046511627907	0.0165745856353591	1.74409808660374	1.70808050675319	1	0.654135338345865	0.59469216316975
HEM1	5	1	4	0.00465116279069767	0.0220994475138122	2.33587813679037	1.95501639722299	1	0.908270676691729	0.957433037251257
HEM2	5	1	4	0.00465116279069767	0.0220994475138122	2.23738745985117	1.87449693928356	3	0.849283586324301	0.938139502857536
NUM1	5	3	2	0.013953488372093	0.0110497237569061	1.79307899570909	1.77613269336674	1	0.632841537806781	0.719741100323625
PAN2	4	1	3	0.00465116279069767	0.0165745856353591	1.74800136548827	1.72992493613502	0	0.610831323591999	0.70861736555808
ETP1	4	3	1	0.013953488372093	0.00552486187845304	1.73853906620484	1.73037053930573	0	0.677170520641226	0.758417682297046
HEM3	4	1	3	0.00465116279069767	0.0165745856353591	1.92238981026693	1.64404278424089	3	0.491452688324585	0.782775597328376
MAE1	4	3	1	0.013953488372093	0.00552486187845304	1.69030011795486	1.75855070326536	1	0.71078639996217	0.723702632605752
YMR317W	4	3	1	0.013953488372093	0.00552486187845304	1.75329769284955	1.7369758411898	1	0.560168108951624	0.587206500034428
BRR2	3	0	3	0	0.0165745856353591	1.66374127898554	1.459763210929	1	0.309027285194117	0.589891895613854
BUL1	3	1	2	0.00465116279069767	0.0110497237569061	2.15155631032325	2.05143664332084	3	0.953350357024637	0.912552502926393
DNF1	3	1	2	0.00465116279069767	0.0110497237569061	1.67619412953179	1.67828020176403	1	0.607603915449	0.572815533980582
HSC82	3	0	3	0	0.0165745856353591	2.06921020167602	1.59357527949692	0	0.502080673381567	0.888200325919805
IQG1	3	1	2	0.00465116279069767	0.0110497237569061	1.70939974406666	1.65278651267473	0	0.534212890717359	0.569074341848562
IRA2	3	1	2	0.00465116279069767	0.0110497237569061	1.70472361100445	1.59933689474937	1	0.492835863243013	0.503362482499024
KIN82	3	1	2	0.00465116279069767	0.0110497237569061	2.02213947067884	1.87032365117341	1	0.830779779637774	0.777663017282931
NSP1	3	0	3	0	0.0165745856353591	2.1942891198908	1.61691296373918	0	0.586572563484182	0.932624113475177
PMT3	3	1	2	0.00465116279069767	0.0110497237569061	1.71152220498251	1.60571242588055	0	0.483756561214357	0.663338612316096
POL2	3	1	2	0.00465116279069767	0.0110497237569061	1.64626868867877	1.54053108163721	0	0.475859459970681	0.561936239069063
POL5	3	1	2	0.00465116279069767	0.0110497237569061	1.55737196655137	1.43403250244465	1	0.21137750035466	0.527553994812826
SEC16	3	1	2	0.00465116279069767	0.0110497237569061	1.99224569275543	1.84711472053897	0	0.804653142289687	0.808992632376231
SKN1	3	0	3	0	0.0165745856353591	1.96953237850644	1.75470543690966	1	0.601574691445595	0.731139112671854
SPT6	3	0	3	0	0.0165745856353591	1.53140373475742	1.5199396297367	0	0.366340379250012	0.527439234317978
TOR2	3	1	2	0.00465116279069767	0.0110497237569061	1.75894673854909	1.5658279904348	1	0.402563011301839	0.670568523491473
UME6	3	1	2	0.00465116279069767	0.0110497237569061	1.88621981303844	1.73923502132748	0	0.702132690216106	0.819573550001148
YBR238C	3	3	0	0.013953488372093	0	1.65089123598094	1.63396462093632	0	0.531730269068899	0.604948472537814
AFT1	3	2	1	0.00930232558139535	0.00552486187845304	2.14169147062801	1.92485567563906	0	0.912753582068379	0.920952971149212
ALR1	3	2	1	0.00930232558139535	0.00552486187845304	1.79659345796264	1.82832775369837	1	0.681538752541732	0.747136725653561
ALT1	3	3	0	0.013953488372093	0	1.69696572721497	1.72859399279414	0	0.627583108715184	0.716220248341711
AMN1	3	2	1	0.00930232558139535	0.00552486187845304	1.7300467195757	1.68240399132094	0	0.604341041282451	0.707085312951869
ARO10	3	3	0	0.013953488372093	0	1.61064919318244	1.76491981174364	0	0.742493025015369	0.624503660859786
AVT1	3	2	1	0.00930232558139535	0.00552486187845304	1.53564737419347	1.726035027379	0	0.682153496949922	0.536734834400606
AVT4	3	2	1	0.00930232558139535	0.00552486187845304	1.84141303744168	1.7037918377503	0	0.613349411264009	0.623631481098947
CCZ1	3	2	1	0.00930232558139535	0.00552486187845304	1.492070382904	1.61601628651381	1	0.50505981935972	0.47306571185935
CDC14	3	2	1	0.00930232558139535	0.00552486187845304	1.78396051440219	1.76547727620511	0	0.734406771646096	0.711859349537515
CRP1	3	3	0	0.013953488372093	0	1.89032103718132	1.74163131970975	0	0.66075566274176	0.826964125869311
CTR9	3	3	0	0.013953488372093	0	1.87893633543596	1.98467585861336	2	0.888660330070459	0.833757947164268
CYC3	3	2	1	0.00930232558139535	0.00552486187845304	1.79455060500815	1.7825329511203	1	0.72085875065021	0.741926599187496
EDC3	3	2	1	0.00930232558139535	0.00552486187845304	1.57437723750073	1.63925147360286	0	0.527308838133069	0.508205375381579
LRG1	3	3	0	0.013953488372093	0	1.64229913106041	1.70555293482319	0	0.649926703551331	0.637081411095045
MGM1	3	2	1	0.00930232558139535	0.00552486187845304	1.79418896592434	1.70867944487481	0	0.64874450276635	0.622323211457688
PET112	3	2	1	0.00930232558139535	0.00552486187845304	1.86346652758788	1.72661222689221	0	0.669433016503523	0.817347196401111
RPN2	3	2	1	0.00930232558139535	0.00552486187845304	2.01111557202797	1.61761737911491	0	0.540123894642266	0.868415616608139
TAH11	3	3	0	0.013953488372093	0	1.81607513955084	1.7622893607299	0	0.739064642738923	0.795473846083224
chrII-1n	3	1	2	0.00465116279069767	0.0110497237569061	1.32017476185214	1.33555670766838	0	0.0908166643022651	0.204113016135326
chrII-3n	3	2	1	0.00930232558139535	0.00552486187845304	1.36014767232447	1.56471159176732	0	0.382560174019956	0.262388395418761
chrXV-3n	3	2	1	0.00930232558139535	0.00552486187845304	1.70965997772879	1.83007843676844	0	0.805031446540881	0.744290665381349
BCH2	2	0	2	0	0.0110497237569061	1.61942060898134	1.49599324940567	1	0.429280749042417	0.452695724023962
CAT8	2	0	2	0	0.0110497237569061	1.81992877531071	1.70051538537656	0	0.600439778692013	0.64542449907044
CTF3	2	0	2	0	0.0110497237569061	1.92473827833621	1.8234790909295	0	0.792310966094481	0.824795152516698
DLD3	2	0	2	0	0.0110497237569061	2.34000508473944	1.9383581508226	0	0.920839835437651	0.956827101838463
HIR3	2	0	2	0	0.0110497237569061	1.75950141034101	1.66169109732546	0	0.579302028656547	0.779831990635544
JEN1	2	0	2	0	0.0110497237569061	1.973362068618	1.86596167715412	0	0.866931479642503	0.86480066102045
LCB1	2	0	2	0	0.0110497237569061	1.93574566047247	1.81012027060509	0	0.765534118314655	0.831336500722991
MDN1	2	0	2	0	0.0110497237569061	2.01558726478464	1.83627787708405	0	0.801815860405731	0.84080424154789
NFT1	2	0	2	0	0.0110497237569061	2.04893703941139	1.61726274446353	0	0.506100156050504	0.887592095297115
NTH1	2	0	2	0	0.0110497237569061	1.58585457316057	1.64025615296563	1	0.543587742942261	0.601631894236728
PFK27	2	0	2	0	0.0110497237569061	1.66986235515387	1.67387745499815	0	0.599730458221024	0.707119741100324
ROG1	2	0	2	0	0.0110497237569061	1.84638932855962	1.66975822406583	0	0.555220598666478	0.725332231632583
SDA1	2	0	2	0	0.0110497237569061	2.09803127433784	2.03437884897649	1	0.947794013335225	0.880121187082559
SRP40	2	0	2	0	0.0110497237569061	1.53657925092567	1.55846562114087	0	0.411193077032203	0.538421813674861
TRE1	2	0	2	0	0.0110497237569061	1.93384957323874	1.70552590122438	0	0.597247836572564	0.845004475659299
TRZ1	2	0	2	0	0.0110497237569061	1.87049670913893	1.65749092757293	0	0.573521066817988	0.807374509398884
VID22	2	0	2	0	0.0110497237569061	1.63965967267426	1.63372293870577	0	0.487161299475103	0.460063347793156
YHL012W	2	0	2	0	0.0110497237569061	1.99851393694063	1.77366640836182	0	0.725138317491843	0.851063829787234
YHR078W	2	0	2	0	0.0110497237569061	2.04109874064914	1.83656014562233	0	0.769151652716697	0.831061075535358
chrXI-1n	1	0	1	0	0.00552486187845304	1.30989551190879	1.39394992444134	0	0.142147822386154	0.143083384975556
chrI-1n	1	1	0	0.00465116279069767	0	2.18077358891284	2.05757645824071	0	0.96581075329834	0.933484817186532
chrVIII-3n	1	0	1	0	0.00552486187845304	2.21825066326578	1.98975152558922	0	0.946659100581643	0.941678716518626
chrX-3n	1	1	0	0.00465116279069767	0	1.8594832600166	1.77555217633292	0	0.762306710171656	0.829856090339462
chrV-3n	1	1	0	0.00465116279069767	0	1.91943902884576	1.92625951018956	1	0.914526883245851	0.847621014941816
